# CAMKV Kinase Signaling Is a Novel Therapeutic Avenue with Prognostic Relevance in Neuroblastoma

**DOI:** 10.1101/2024.02.19.581040

**Authors:** Yang Yu, Yanling Zhao, Zhongcheng Shi, Feng Cheng, Larry L. Wang, Jong Min Choi, Kan Li, Daniel Silverman, Dan Qi, Jun Wang, Saurabh Agarwal, Brian R Rood, Jeffrey S. Dome, Muller Fabbri, Joanna S. Yi, Erxi Wu, Sung Yun Jung, Chunchao Zhang, Jianhua Yang

## Abstract

Neuroblastoma (NB) can be a highly aggressive malignancy in children. However, the precise mechanisms driving NB tumorigenesis remain elusive. This study revealed the critical role of CREB phosphorylation in NB cell proliferation. By employing a CRISPR-Cas9 knockout screen targeting calcium/calmodulin-dependent protein kinase (CaMK) family members, we identified the CaM kinase-like vesicle-associated (CAMKV) protein as a kinase that mediates direct phosphorylation of CREB to promote NB cell proliferation. *CAMKV* was found to be a transcriptional target of MYCN/MYC in NB cells. CAMKV knockout and knockdown effectively suppressed NB cell proliferation and tumor growth both in vitro and in vivo. Bioinformatic analysis revealed that high CAMKV expression is significantly correlated with poor patient survival. High-risk NB frequently had high CAMKV protein levels by Immunohistochemical staining. Integrated transcriptomic and proteomic analyses of CAMKV knockdown cells unveiled downstream targets involved in CAMKV-regulated phosphorylation and signaling pathways, many of which are linked to neural development and cancer progression. We identified small molecule inhibitors targeting CAMKV and further demonstrated the efficacy of one inhibitor in suppressing NB tumor growth and prolonging the survival of mice bearing xenografted tumors. These findings reveal a critical role for CAMKV kinase signaling in NB growth and identified CAMKV kinase as a potential therapeutic target and prognostic marker for patients with NB.
