## Supplemental Table 1 for "CAMKV Kinase Signaling Is a Novel Therapeutic Avenue with Prognostic Relevance in Neuroblastoma"

### Sheet: Sheet1
Compound Name	Manufacture	Catalog number
OTSSP167	MedChemExpress	HY-15512
K252a	MedChemExpress	HY-N6732
Alcetinib	MedChemExpress	HY-13011
Agerafenib	MedChemExpress	HY-15200
Entrectinib	MedChemExpress	HY-12678
Lenvatinib	MedChemExpress	HY-10981
Regorafenib	MedChemExpress	HY-10331
staurosporine	MedChemExpress	HY-15141
Takinib	MedChemExpress	HY-103490
STO609	MedChemExpress	HY-19805
afatinib	MedChemExpress	HY-10261
Barasertib	MedChemExpress	HY-10127
K252c	MedChemExpress	HY-N6736
KN93	MedChemExpress	HY-15465
Panobinostat	MedChemExpress	HY-10224
Lifirafenib	MedChemExpress	HY-18957
Mirdametinib	MedChemExpress	HY-10254
Midostaurin	MedChemExpress	HY-10230
Selpercatinib	MedChemExpress	HY-114370
Repotrectinib	MedChemExpress	HY-103022
5Z-7-Oxozeaenol	MedChemExpress	HY-12686
