## Supplemental Table 9 for "CAMKV Kinase Signaling Is a Novel Therapeutic Avenue with Prognostic Relevance in Neuroblastoma"

### Sheet: Protein Classes 
Protein classes	Gene list
Blood group antigen proteins	[]
CD markers	[]
Citric acid cycle related proteins	[]
Enzymes	['ADSL', 'BAZ1B', 'CAD', 'DDX21', 'DDX24', 'DOT1L', 'EIF5B', 'GYS1', 'HDAC4', 'HDAC7', 'NRBP1', 'RNF213', 'USP7', 'TOPORS', 'DDX54', 'PRPF4B', 'USP39', 'DNAJC6', 'MARK3', 'SETD1A', 'PTPN12', 'PPIG', 'PAICS', 'ATRX', 'STK10', 'USP42', 'TOP2B', 'CHD4', 'HUWE1', 'DHX57', 'SRC', 'DDX47', 'DTD1', 'RBBP6', 'CDS2', 'KDM2B', 'LIG1', 'CDK3', 'CDK1', 'CDK2', 'HACD3', 'RNPEP', 'MCM2', 'DPM1', 'DNMT1', 'EZH2…
G-protein coupled receptors	[]
Nuclear receptors	['NR2C2']
Plasma proteins	['ATXN2L', 'BAZ1B', 'BAZ2A', 'CAD', 'CANX', 'CAP1', 'CFL1', 'DDX21', 'DDX24', 'DOT1L', 'EEF1D', 'EIF3C', 'EIF4G3', 'EIF5B', 'ENSA', 'GATAD2A', 'GYS1', 'H1FX', 'HDAC7', 'HDGF', 'HIST1H1B', 'HNRNPD', 'HSP90AA1', 'HSP90AB1', 'ILF3', 'LARP1', 'MAP4', 'MARCKS', 'NACA', 'NOP2', 'NUCKS1', 'PTMA', 'RB1', 'RBM25', 'SON', 'SPEN', 'SPTBN1', 'SRRM1', 'SRRM2', 'SRSF2', 'TCF3', 'TMPO', 'TPD52L2', 'YBX1', 'MAP1…
Predicted intracelluar proteins	['ADD2', 'ADSL', 'AKAP2', 'API5', 'ARL6IP4', 'ATXN2L', 'BABAM1', 'BAG6', 'BAZ1B', 'BAZ2A', 'BRD1', 'CAAP1', 'CAD', 'CANX', 'CAP1', 'CARHSP1', 'CCDC43', 'CCDC86', 'CDC23', 'CENPB', 'CFL1', 'CLNS1A', 'DDX21', 'DDX24', 'DOT1L', 'EEF1D', 'EIF3C', 'EIF3CL', 'EIF4G3', 'EIF5B', 'ENSA', 'FANCD2', 'GATA4', 'GATAD2A', 'GTF3C3', 'GYS1', 'H1FX', 'HDAC4', 'HDAC7', 'HDGF', 'HIST1H1B', 'HIST1H1D', 'HIST1H1E', '…
Predicted membrane proteins	['CANX', 'GTF3C3', 'KIDINS220', 'RNF213', 'SLC39A10', 'TMPO', 'FAM76B', 'CEP170', 'WAC', 'TMCC1', 'MARK3', 'SOGA3', 'TMX1', 'SLC9A1', 'WDR33', 'PGRMC2', 'TOR1AIP1', 'HUWE1', 'SLC6A15', 'TMX2', 'SCAF11', 'CDS2', 'RPTOR', 'LBR', 'UNC45A', 'SEC61B', 'HACD3', 'CLCC1', 'EPB41L3', 'KTN1', 'MADD', 'RTN4', 'SCARF2', 'SLC25A6', 'SLC25A4', 'SMG8', 'TAF15']
Predicted secreted proteins	['RNPEP', 'MXRA7']
RAS pathway related proteins	['PAK1', 'RALBP1', 'SOS1']
Ribosomal proteins	['RSL1D1', 'RPLP2', 'RPLP1', 'RPL17']
RNA polymerase related proteins	[]
Transcription factors	['GATA4', 'GATAD2A', 'PSPC1', 'SMARCC2', 'SP3', 'TCF3', 'TFAM', 'TFAP4', 'YBX1', 'ZC3H4', 'ZNF680', 'ZNF800', 'SP1', 'ZNF217', 'ZNF513', 'HMGA1', 'ARID1A', 'PRDM8', 'MYBL2', 'NFIC', 'ZNF148', 'ZNF768', 'RREB1', 'ZEB1', 'ATRX', 'WIZ', 'GATAD2B', 'ZNF579', 'DMAP1', 'NCOR2', 'ZNF407', 'SMARCC1', 'DNMT1', 'FOXJ3', 'GATA2', 'KAT7', 'MEIS1', 'NCOR1', 'NFIB', 'NR2C2', 'SCRT1', 'ZBTB21', 'ZBTB7A', 'ZNF21…
Transporters	['CLNS1A', 'PNN', 'SLC39A10', 'SON', 'SRRM1', 'NUP107', 'SLC9A1', 'CASC3', 'SLC6A15', 'SRC', 'KPNA6', 'SEC31A', 'KPNA2', 'SEC61B', 'CDK1', 'CLCC1', 'DCP1A', 'PEX19', 'RALBP1', 'RANBP2', 'SLC25A6', 'SLC25A4']
Voltage-gated ion channels	[]
Other	['FAM21A', 'FAM21C', 'HSP90AB3P', 'HSP90AB2P', 'HSP90AA5P', 'MLLT4', 'WAPAL', 'KIAA1467', 'RLTPR', 'HDGFRP2', 'BAP18', 'POTEKP', 'ASUN', '45171', 'HN1', 'FAM195B', 'HDGFRP3', 'LNP', 'WHSC1']
